# The white-footed deermouse, an infection-tolerant reservoir for several zoonotic agents, tempers interferon responses to endotoxin in comparison to the mouse and rat

**DOI:** 10.1101/2023.06.06.543964

**Authors:** Ana Milovic, Jonathan V. Duong, Alan G. Barbour

## Abstract

The white-footed deermouse *Peromyscus leucopus*, a long-lived rodent, is a key reservoir for agents of several zoonoses, including Lyme disease. While persistently infected, this deermouse is without apparent disability or diminished fitness. For a model for inflammation elicited by various pathogens, the endotoxin lipopolysaccharide (LPS) was used to compare genome-wide transcription in blood by *P. leucopus*, *Mus musculus* and *Rattus norvegicus* and adjusted for white cell concentrations. Deermice were distinguished from the mice and rats by LPS response profiles consistent with non-classical monocytes and alternatively-activated macrophages. LPS-treated *P. leucopus*, in contrast to mice and rats, also displayed little transcription of interferon-gamma and lower magnitude fold-changes in type 1 interferon-stimulated genes. This was associated with comparatively reduced transcription of endogenous retrovirus sequences and cytoplasmic pattern recognition receptors in the deermice. The results reveal a mechanism for infection tolerance in this species and perhaps other animal reservoirs for agents of human disease.
