## Supplementary material for "The white-footed deermouse, an infection-tolerant reservoir for several zoonotic agents, tempers interferon responses to endotoxin in comparison to the mouse and rat": Table S5

### Sheet: Sheet1
Table S5. Targeted RNA-seq of blood of P. leucopus with and without infection by B. hermsii (Table 5)
infection:	no	no	no	yes	yes	yes	yes
animal:	ATTCCT	CGTACG	GGCTAC	ACTTGA	ATCACG	GATCAG	TAGCTT
gene	ln (reads given gene/reads Ptprc)
Akt1	-1.3936	-1.92817	-1.74994	-0.286529	-1.0742	-1.73904	-1.13298
Akt2	-2.13291	-2.4509	-2.54467	-1.41793	-1.93062	-2.53015	-1.96321
Arg1	-0.503204	-1.61047	-2.08216	1.03962	0.120262	0.107246	0.00777951
Cd3d	-2.40652	-2.55272	-2.36918	-2.00287	-2.32449	-4.69678	-2.49275
Cd14	-0.327074	-1.22912	-1.97522	-0.00694447	-0.230662	-1.1822	-0.637027
Cd68	-2.4445	-2.54502	-2.62655	0.318349	-0.716782	-1.00768	-0.839912
Cd177	-5.87848	-5.39036	-7.20811	-2.48837	-4.83392	-2.51569	-3.47153
Cgas	-5.00301	-4.94181	-4.22918	-3.36384	-4.03967	-4.89275	-4.04628
Cxcl10	-8.58653	-8.26204	-7.20811	-5.66643	-4.64101	-5.91211	-5.09749
Dhx58	-4.13219	-4.35671	-2.95961	-2.1016	-2.85806	-4.43702	-3.79066
ERV Env	-3.79904	-3.54057	-3.51923	-2.91489	-3.15861	-4.46351	-3.59341
ERV gag-pol	0.886633	0.624689	0.339746	1.17198	0.455319	-0.410737	0.607401
Fcgr2a	-2.49976	-3.53761	-3.28284	0.822778	-1.23573	-0.336921	-0.591529
Fcgr2b	-2.68664	-3.00281	-3.46253	0.863479	-2.15319	-0.317294	-0.586328
Fcgr3/Cd16	-3.0297	-3.88838	-3.54455	0.294579	-1.3782	-1.46243	-1.20454
Gapdh	0.95577	0.133209	0.967159	2.86559	1.15622	1.15265	1.54554
Gbp4	-2.3327	-2.23296	-1.65128	-0.0581766	-1.53336	-1.5333	-1.8394
Ibsp	-7.48792	-6.96276	-6.92042	-0.00230947	-2.97033	-0.439001	-0.696208
Ifih1	-2.99182	-3.40482	-2.6827	-2.38301	-2.7787	-3.81147	-3.0863
Ifit1	-1.06197	-2.23296	-1.21165	0.377788	-1.30194	-0.604269	-0.487888
Ifng	-6.64062	-9.36066	-6.36081	-5.1556	-6.48684	-7.27024	-5.42291
Il1b	0.180017	-0.843662	-1.55913	2.16466	0.696527	0.781176	0.515332
Il10	-7.20024	-9.36066	-8.30672	-4.97328	-8.68406	-6.52302	-5.8478
IL12	-7.20024	-7.75122	-8.30672	-6.76504	-6.38148	-8.08117	-5.90842
Il6	-8.58653	-6.96276	-7.20811	-4.97328	-7.58545	-6.52302	-6.1961
Irf7	-2.93756	-3.69769	-0.480276	1.05741	-0.385523	-1.72506	-0.819284
Isg15	-1.71752	-2.88061	1.00852	1.9224	1.27859	-0.20178	-0.385463
Itgam/Cd11b	-2.17965	-2.69625	-3.0084	-0.562503	-1.49038	-1.06523	-1.41838
Mmp8	-5.21924	-4.0088	-5.59867	0.312459	-2.43409	0.296708	-0.664693
Mx2	-1.8627	-2.88061	-0.904268	-0.660246	-0.901672	-3.33406	-2.25939
Nos2	-8.58653	-9.36066	-8.30672	-6.76504	-7.99092	-8.77431	-8.68101
Oas1a	-2.9734	-4.72593	-1.21331	0.149692	-1.90756	-2.96617	-2.63838
Rigi/Ddx58	-3.24899	-3.87586	-2.6334	-2.47458	-2.46347	-3.44159	-3.17162
S100a9	1.50522	0.24584	-0.0930663	4.40074	2.06883	2.38908	2.79718
Saa3	-6.28395	-8.26204	-8.30672	1.39833	-3.45295	-1.63942	-2.51349
Slpi	-8.58653	-7.5689	-7.20811	-0.226899	-3.21179	-1.78268	-1.95119
Sod2	-1.55391	-2.63923	-2.58969	1.97546	-0.200219	0.437227	0.581162
Tlr1	-4.15572	-3.8352	-3.54455	-1.15191	-2.54634	-2.7929	-2.28909
Tlr2	-2.15681	-2.67729	-2.62655	-0.322499	-1.09878	-1.36095	-1.18491
Tlr4	-2.58512	-3.49419	-3.23781	-0.522816	-1.73517	-1.28966	-1.9045
Tnf	-5.40848	-5.80531	-6.36081	-1.50754	-2.65338	-2.93367	-3.06788
Ratios of normalized reads
Akt1/Akt2	2.09449	1.68663	2.21384	3.1	2.35473	2.20583	2.29383
Cd14/Fcgr3	14.9189	14.2857	4.80342	0.739691	3.15044	1.32343	1.76387
IL12/IL10	1	5	1	0.166667	10	0.210526	0.941176
Nos2/Arg1	0.000308642	0.000430663	0.0019802	0.00040783	0.000300165	0.000138927	0.000168464
