## Supplementary material for "The white-footed deermouse, an infection-tolerant reservoir for several zoonotic agents, tempers interferon responses to endotoxin in comparison to the mouse and rat": Table S3

### Sheet: Sheet1
Name	readsM_CV	mrFD_LvC	readsP_CV	prFD_LvC	12SM_CV	m12sFD_LvC	12SP_CV	p12sFD_LvC	PtprcM_CV	mpFD_LvC	PtprcP_CV	ppFD_LvC
Acod1	2.1497	4.68528	1.2754	4.47872	2.52593	5.83122	1.53542	5.58268	1.20422	5.23246	1.23085	4.53575
Akt1	1.40651	-0.304857	0.363163	-0.404512	2.73707	1.1047	1.06315	0.859824	0.315974	-0.325671	0.330025	-0.207176
Akt2	0.480859	-0.24621	0.365207	0.255515	1.12536	1.02499	1.32809	1.56123	0.655241	0.832924	0.393135	0.438844
Akt3	0.787331	-0.564493	0.686681	-1.33012	1.54755	0.839394	0.586776	-0.131113	0.54536	0.376067	0.602587	-0.9422
Arg1	1.49513	1.3734	1.10511	1.84135	1.59633	2.26675	1.28206	2.8123	1.47489	2.4866	0.882488	1.83726
Bcl3	2.07135	1.69667	1.06803	2.02621	2.7301	2.96099	1.46443	3.18311	0.931722	2.20708	0.978849	2.19062
Camp	1.77845	3.62338	1.59724	3.62184	1.88341	4.69606	1.68641	4.51776	1.49796	4.54365	1.2732	3.73444
Ccl2	1.53992	3.8727	1.7932	3.21283	1.60895	4.95326	2.24729	4.71977	1.96585	5.0659	1.64037	3.38695
Ccl3	1.75265	3.50195	1.55206	5.10737	2.04643	4.73403	2.57772	6.54824	1.15628	4.29018	1.57249	5.27332
Ccl4	1.42496	3.64019	2.21052	2.21837	1.59455	4.96722	3.38221	3.91607	1.2246	4.78459	2.2449	2.58841
Cd14	1.4257	1.7775	1.10139	1.7131	1.6133	2.8507	2.1113	3.02749	1.25978	2.55014	1.2312	1.84899
Cd177	1.20127	1.00483	1.44848	2.77979	1.44991	2.06539	1.48105	3.56971	1.45493	1.91805	1.17008	2.8135
Cd3d	0.717287	-1.24861	0.82551	-1.10109	0.949252	0.0713648	2.2134	0.62048	0.394245	-0.453718	0.745705	-0.880491
Cd4	1.0893	-0.722978	0.815287	-1.12517	2.27986	0.740536	2.1525	0.582801	0.470492	-0.627085	0.733375	-0.979415
Cd68	0.859691	-1.7995	0.53098	0.183184	0.837395	-0.421449	1.20661	1.35506	0.553069	-0.889335	0.649114	0.371704
Cd69	1.79335	1.96878	0.399991	-0.380497	2.35666	3.35811	1.5887	1.12846	1.05703	2.70329	0.625236	0.0971037
Cd8a	1.07472	-0.557923	0.849163	-0.530495	2.26066	0.902779	2.60138	1.17349	0.338414	-0.295072	0.809186	-0.350084
Cfb	1.34362	2.20273	1.27981	2.84723	1.854	3.53849	2.15698	4.28695	1.84979	3.45595	1.34085	2.99694
Csf1	1.31147	0.0852664	0.735087	1.06141	2.18696	1.37961	1.13938	2.167	0.717213	0.689823	0.878717	1.34975
Csf1r	0.96523	-2.40291	0.778667	-1.2228	0.772671	-1.08852	0.976358	-0.0220722	0.713131	-1.44286	0.707635	-1.11762
Csf3	2.93353	5.20839	2.49058	8.50111	3.22671	6.38938	3.47912	10.1764	1.95868	5.58003	2.428	8.67523
Csf3r	1.14147	-1.47101	1.07766	1.32207	1.38559	-0.243172	1.37208	2.33144	0.885863	-0.873726	0.747935	1.24905
Cx3cr1	1.08287	-2.99836	1.09138	-2.11297	0.868074	-1.65705	1.16057	-1.07953	0.870352	-1.82648	1.05924	-2.17157
Cxcl1	1.62226	5.26291	2.84954	6.29913	2.24968	6.46753	3.58081	8.02656	2.03804	6.34329	2.8827	6.61519
Cxcl10	1.66583	5.6161	3.31682	4.63976	1.81251	6.93768	4.01388	6.47423	1.40865	6.86072	3.02486	4.92439
Cxcl2	2.66849	6.88679	2.78926	6.43956	2.99675	8.08222	3.13242	7.90683	1.50082	6.86379	3.09539	6.803
Cxcl3	1.73524	3.22923	2.86973	6.47909	2.05116	4.58145	2.97253	7.83409	1.27946	3.98083	3.23331	6.86383
Ddx58	1.01396	1.03912	0.970276	1.23699	1.63774	2.32526	1.76928	2.58412	0.964417	2.01193	0.77135	1.31529
Elane	2.56298	3.94621	2.98024	2.05049	2.70392	5.85156	2.94532	2.74812	1.75236	5.16784	2.5881	2.15797
Fcer2a	1.11705	-1.33879	0.857724	-1.97631	2.16554	0.149947	0.722106	-0.784938	0.894708	-1.79553	0.764554	-1.41659
Fcgr2a	0.650803	-0.327386	1.00224	2.21604	1.00271	0.856892	1.48006	3.38662	0.607922	0.691103	1.02809	2.35791
Fcgr2b	1.57328	0.767102	1.13301	2.57484	2.48576	2.1425	1.44006	3.73692	0.836771	1.31901	0.951274	2.66204
Fcgr3	0.696333	-0.676808	1.05297	2.08009	0.752898	0.458908	1.37832	3.18166	0.86958	0.672195	0.933178	2.17672
Fgr	0.907788	-0.474593	0.891325	1.40954	1.81851	0.83072	1.27707	2.49806	0.437729	0.165364	0.69627	1.47648
Fos	1.65101	0.241954	1.06127	-2.30617	2.72214	1.54755	0.910023	-1.02241	0.886769	0.269668	1.04133	-2.07543
Fpr2	1.04976	0.969066	1.25514	3.93493	1.68399	2.14397	1.97268	5.18887	1.02288	1.8808	1.1986	4.09672
Gapdh	0.375981	-0.578694	0.392675	0.443127	0.513673	0.60364	0.994932	1.5254	0.548469	0.671653	0.680561	0.784634
Gbp4	1.55515	1.50392	0.564707	0.460181	2.25697	2.82699	1.72919	1.86709	1.05923	2.3576	0.608567	0.716882
Glrx	0.432233	-0.178984	0.94213	1.86877	0.771525	0.922418	1.58197	3.09501	0.777183	1.00571	0.90699	2.00297
Gzmb	1.56776	3.27989	0.981558	1.03352	1.69707	4.5248	1.98035	2.29038	1.27292	4.33578	1.05045	1.24042
Hifa	1.04595	0.552109	0.887163	1.28452	1.89367	1.86221	1.74555	2.58767	0.760121	1.3368	1.19729	1.48682
Hk3	1.6482	0.362574	1.14357	1.92195	2.70992	1.69524	1.28453	2.87983	0.619218	0.537031	0.887057	1.94746
Hmox1	0.539206	-0.466228	0.965908	1.52007	0.771837	0.691041	1.77528	2.8436	0.890216	0.874923	1.02419	1.66113
Ibsp	1.57135	1.72439	1.73227	6.61238	1.71711	2.75564	1.60091	7.20935	1.87525	2.89008	1.47792	6.64222
Icam1	2.29873	2.06776	1.62504	2.40287	2.92282	3.42736	2.8235	3.92097	0.930166	2.52008	1.79332	2.70772
Ifit1	1.47114	2.60628	0.553488	0.202221	1.70466	3.81877	1.51498	1.51481	1.43019	4.00632	0.852123	0.630473
Ifng	1.80276	5.68562	1.50152	1.58168	1.84989	7.09454	2.11981	2.62383	1.44043	6.93032	1.94617	2.21199
Igtp	0.644487	0.743419	0.478022	0.476574	1.25152	2.0355	1.30267	1.7035	1.08052	1.98686	0.71446	0.808507
Il12	3.24099	1.91328	0.761959	-0.195827	3.8179	3.37935	1.84716	1.16285	1.003	1.5322	0.768403	-0.271887
Il18	1.34479	0.27959	0.601752	-0.0732614	2.34933	1.66134	1.88549	1.40596	0.730592	0.892165	0.692325	0.147387
Il1a	1.29144	2.02785	1.1368	2.27055	1.6843	3.49993	2.10805	3.59298	1.25369	3.12908	1.21683	2.40066
Il1rn	1.10314	1.72598	1.20678	3.30024	1.40532	2.80129	1.66649	4.48178	1.14654	2.85041	1.10775	3.37183
Il4ra	1.44819	0.542191	0.652663	0.911005	2.41723	1.88566	1.26509	2.10005	0.626128	1.03663	0.602232	1.10008
Il6	1.37519	2.59254	3.37271	5.34844	1.75324	3.74264	4.07416	7.24163	1.73913	3.74145	3.0754	5.5925
Irf7	1.0125	1.57574	0.668834	0.426998	1.49835	2.84697	1.5625	1.6903	1.43462	2.8101	0.945687	0.693233
Isg15	0.83576	1.07925	0.878351	0.442925	1.30945	2.25604	2.04887	1.84611	1.34448	2.51629	1.28259	0.792336
Itgam	1.01636	-0.230339	0.705094	0.677701	2.00886	1.07309	1.48299	1.89292	0.447844	0.298826	0.750101	0.830246
Jak1	0.693464	-0.385985	0.342896	-0.391616	1.51954	0.971632	1.00525	0.8767	0.427087	0.482242	0.191727	-0.224056
Jak2	0.902113	0.00454594	0.263306	-0.0900833	1.85885	1.39396	1.13678	1.15021	0.627973	0.838915	0.349709	0.150788
Jun	0.759075	0.67729	0.856359	1.22698	1.43949	1.89906	1.49423	2.45983	0.927092	1.67665	0.870429	1.47907
Lcn2	1.36273	3.13419	1.50082	4.2247	1.63608	4.17947	1.65721	5.05814	1.26162	4.05678	1.21107	4.32956
Lrg1	1.07107	-0.366628	1.30692	2.94762	1.01226	0.655758	1.53231	3.85667	1.04818	0.867821	1.05439	2.98467
Ltf	1.83813	3.49149	1.56514	3.52449	1.83442	4.57397	1.60328	4.33	1.53573	4.34741	1.28273	3.60359
Mapk1	0.602386	-0.58753	0.372275	-0.567714	1.28031	0.738665	0.93685	0.690136	0.460283	0.382749	0.253543	-0.396783
Mmp14	1.31941	2.62424	2.66431	2.7943	1.4922	3.9038	2.72653	4.34831	1.87155	3.96323	3.13428	3.2784
Mmp8	1.32652	0.178491	1.50545	3.69321	1.40959	1.17979	1.61894	4.46708	1.0818	0.997194	1.22343	3.76332
Mmp9	1.04135	-0.820342	1.37515	1.9248	1.28326	0.274439	1.47199	2.81516	0.971065	-0.196299	1.10882	1.92776
Mpo	2.36942	3.36393	2.62702	1.84772	2.41703	4.51244	2.50564	2.74635	1.60983	4.36738	2.19494	1.94432
Mrc1	0.708197	-0.554421	0.987478	0.569728	1.21342	0.752936	2.47157	2.20215	1.22987	0.889427	1.10496	0.684267
Mt2	1.84253	4.37741	2.36507	5.47583	2.58222	5.64341	3.2129	7.39197	2.162	5.66036	2.42561	5.83084
MTcox1	0.511392	-0.74191	0.660658	-0.697083	0.522888	0.448162	1.24998	0.763102	0.562536	0.528734	0.66817	-0.329677
Mtor	1.70388	0.242214	0.474865	-0.675973	2.92564	1.67161	1.17142	0.745587	0.290526	0.376842	0.370529	-0.458009
Mx2	1.50451	2.94161	0.775621	0.577327	1.88166	4.29226	1.77621	1.94925	1.23579	3.97154	0.790628	0.857461
Myc	1.66199	1.88371	0.496324	-0.1459	2.20574	3.27336	1.84515	1.40115	1.18985	2.66553	0.605387	0.242777
Myd88	0.909183	0.116996	0.579375	0.647051	1.72791	1.38775	1.22893	1.83533	0.610167	0.909569	0.386444	0.734263
Ncf4	1.66137	0.310203	0.979258	1.7315	2.80199	1.66418	1.27545	2.77765	0.346924	0.417765	0.848523	1.84037
Nfkb1	1.25	0.277282	0.694551	0.86121	2.28262	1.65572	1.78621	2.18309	0.492265	0.830902	0.903395	1.10262
Ngp	1.74927	3.93486	1.10157	1.92674	1.82223	5.07515	1.39135	2.86005	1.39811	4.783	0.883073	2.00339
Nos2	2.03351	6.74867	1.70563	2.9279	2.17493	7.58707	2.43063	4.01819	1.52312	7.94352	2.03138	3.57402
Oas1a	0.818783	1.39077	0.739942	0.656688	1.24222	2.58118	1.65665	1.99783	1.50154	2.76056	0.653385	0.812076
Olfm4	1.04477	1.62883	1.96872	3.9777	1.3796	2.62232	1.88943	4.67476	1.22882	2.62621	1.63014	3.90449
Padi4	0.952959	0.201369	0.460884	0.200215	1.59365	1.27982	0.878708	1.20646	1.08899	1.00136	0.641798	0.485032
Pkm	0.451231	-0.553438	0.654755	0.484984	0.609323	0.64323	1.0396	1.54007	0.616419	0.700078	0.538521	0.64458
Ppib	0.523866	-0.919805	0.361634	-0.489636	0.68467	0.369239	1.22364	0.862482	0.439527	0.215643	0.393613	-0.190301
Ptx3	2.16709	2.86121	2.8555	5.71326	2.32779	4.24833	2.34591	7.28627	2.19766	4.20702	3.19936	6.26315
Rtn	1.48672	-1.49476	1.38977	2.0536	1.76396	0.0269697	1.5619	3.00615	1.70486	-0.736908	1.09851	2.08305
S100a9	0.951724	0.530978	1.02255	1.55841	1.27114	1.54755	1.28702	2.49553	0.954155	1.53016	0.833746	1.62006
Saa3	1.91538	3.01428	1.49836	9.02637	2.72126	4.20393	1.72451	10.0085	2.25849	4.42798	1.28763	9.10119
Serpine1	1.79245	2.57389	3.00687	7.48125	2.22137	3.98483	3.27397	8.98793	2.22019	4.36483	3.286	7.87559
Slc11a1	1.45742	0.0165904	0.877719	1.38585	2.64516	1.35827	1.42533	2.52355	0.452741	0.287872	0.898024	1.4893
Slc11a2	1.64625	0.407163	0.503608	-0.0416595	2.80527	1.85888	1.33624	1.23875	0.666131	0.834369	0.895068	0.471622
Slpi	0.550803	-0.133324	1.47811	5.56537	1.21691	1.14296	1.6934	6.41543	1.07637	1.17072	1.26213	5.65314
Socs1	1.22856	2.98129	1.72958	3.29212	1.47223	4.26193	2.0504	4.54411	1.28551	4.16866	1.42993	3.50617
Socs3	2.34395	1.97281	1.12815	2.68451	2.95138	3.22743	1.65053	3.86862	0.914815	2.31453	1.17641	2.85379
Sod2	0.76778	1.01477	1.08284	2.49475	1.26292	2.18405	1.47959	3.55093	0.954436	2.07626	0.980592	2.6011
Stat1	0.430645	0.00973728	0.380115	0.210297	0.920878	1.20893	1.19684	1.43654	0.852259	1.26281	0.366001	0.431041
Stat2	1.63404	1.14964	0.576073	0.536099	2.48634	2.4708	1.30995	1.76826	0.9792	1.89013	0.418788	0.681648
Stat4	1.36221	0.262993	0.522435	-0.699726	2.4152	1.68054	1.01278	0.528041	0.427524	0.70583	0.476248	-0.524099
Sting	1.37514	-0.205639	0.521559	0.43872	2.66885	1.22212	1.18651	1.6184	0.327514	-0.0451159	0.355063	0.566245
Tgfb1	0.39612	-0.396337	0.558433	0.814174	0.894689	0.867788	1.17496	1.95562	0.70316	0.773537	0.574349	1.00711
Timp1	1.85286	4.44365	1.44805	3.14868	1.93787	5.62709	1.64476	4.31216	1.91471	5.50443	1.84429	3.37649
Tlr1	1.28129	-0.387096	0.625944	0.610882	2.59126	1.03473	1.3299	1.82048	0.337226	-0.225051	0.467703	0.705293
Tlr2	1.97601	1.3629	0.998855	1.32256	2.74117	2.61036	2.12576	2.61911	0.927197	1.73133	1.13751	1.46283
Tlr4	0.82626	-1.01352	0.916166	1.27278	0.751224	0.0732208	1.35015	2.34388	0.70075	0.214312	0.696907	1.30165
Tnf	1.48229	1.17577	1.14035	1.51222	2.25517	2.50571	1.29215	2.47117	0.932545	1.89683	0.820855	1.47666
Tnfrsf1a	0.693734	-0.867839	0.68097	0.706029	1.03397	0.336655	1.14162	1.78122	0.494237	0.0909605	0.506192	0.797469
Tnfrsf9	1.56671	4.08843	1.00938	1.20511	1.64773	5.42429	1.631	2.24523	1.26112	5.25426	1.55586	1.50928
Tyk2	2.04721	0.519757	0.36411	0.10794	3.18953	1.96021	1.09557	1.31503	0.370043	0.478851	0.238147	0.275793

### Sheet: Sheet2
Table S3. Comparison of different methods for normalization (total reads, 12S rRNA or Ptprc) for cross-species targeted RNA-seq
species:	Mus musculus			Peromyscus leucopus				ln fold-difference
normalization:	total reads	12S rRNA	Ptprc	total reads	12S rRNA	Ptprc		Pero/Mus LPS/control
gene	mean fold-change LPS/control						normalization:	12S rRNA	Ptprc
Acod1	4.68528	5.83122	5.23246	4.47872	5.58268	4.53575		0.248536	0.696712
Akt1	-0.304857	1.1047	-0.325671	-0.404512	0.859824	-0.207176		0.244877	-0.118495
Akt2	-0.24621	1.02499	0.832924	0.255515	1.56123	0.438844		-0.536237	0.39408
Akt3	-0.564493	0.839394	0.376067	-1.33012	-0.131113	-0.9422		0.970507	1.31827
Arg1	1.3734	2.26675	2.4866	1.84135	2.8123	1.83726		-0.545551	0.649346
Bcl3	1.69667	2.96099	2.20708	2.02621	3.18311	2.19062		-0.222129	0.0164596
Camp	3.62338	4.69606	4.54365	3.62184	4.51776	3.73444		0.178301	0.809212
Ccl2	3.8727	4.95326	5.0659	3.21283	4.71977	3.38695		0.233499	1.67894
Ccl3	3.50195	4.73403	4.29018	5.10737	6.54824	5.27332		-1.8142	-0.983134
Ccl4	3.64019	4.96722	4.78459	2.21837	3.91607	2.58841		1.05115	2.19618
Cd14	1.7775	2.8507	2.55014	1.7131	3.02749	1.84899		-0.176789	0.701149
Cd177	1.00483	2.06539	1.91805	2.77979	3.56971	2.8135		-1.50432	-0.89545
Cd3d	-1.24861	0.0713648	-0.453718	-1.10109	0.62048	-0.880491		-0.549115	0.426773
Cd4	-0.722978	0.740536	-0.627085	-1.12517	0.582801	-0.979415		0.157735	0.352331
Cd68	-1.7995	-0.421449	-0.889335	0.183184	1.35506	0.371704		-1.77651	-1.26104
Cd69	1.96878	3.35811	2.70329	-0.380497	1.12846	0.0971037		2.22965	2.60619
Cd8a	-0.557923	0.902779	-0.295072	-0.530495	1.17349	-0.350084		-0.27071	0.0550126
Cfb	2.20273	3.53849	3.45595	2.84723	4.28695	2.99694		-0.748457	0.45901
Csf1	0.0852664	1.37961	0.689823	1.06141	2.167	1.34975		-0.787389	-0.659926
Csf1r	-2.40291	-1.08852	-1.44286	-1.2228	-0.0220722	-1.11762		-1.06644	-0.325243
Csf3	5.20839	6.38938	5.58003	8.50111	10.1764	8.67523		-3.78703	-3.09519
Csf3r	-1.47101	-0.243172	-0.873726	1.32207	2.33144	1.24905		-2.57461	-2.12278
Cx3cr1	-2.99836	-1.65705	-1.82648	-2.11297	-1.07953	-2.17157		-0.577516	0.345093
Cxcl1	5.26291	6.46753	6.34329	6.29913	8.02656	6.61519		-1.55903	-0.271909
Cxcl10	5.6161	6.93768	6.86072	4.63976	6.47423	4.92439		0.463451	1.93633
Cxcl2	6.88679	8.08222	6.86379	6.43956	7.90683	6.803		0.175387	0.0607966
Cxcl3	3.22923	4.58145	3.98083	6.47909	7.83409	6.86383		-3.25264	-2.883
Elane	3.94621	5.85156	5.16784	2.05049	2.74812	2.15797		3.10344	3.00987
Fcer2a	-1.33879	0.149947	-1.79553	-1.97631	-0.784938	-1.41659		0.934886	-0.378946
Fcgr2a	-0.327386	0.856892	0.691103	2.21604	3.38662	2.35791		-2.52973	-1.66681
Fcgr2b	0.767102	2.1425	1.31901	2.57484	3.73692	2.66204		-1.59442	-1.34303
Fcgr3 (Cd16)	-0.676808	0.458908	0.672195	2.08009	3.18166	2.17672		-2.72275	-1.50452
Fgr	-0.474593	0.83072	0.165364	1.40954	2.49806	1.47648		-1.66734	-1.31112
Fos	0.241954	1.54755	0.269668	-2.30617	-1.02241	-2.07543		2.56996	2.3451
Fpr2	0.969066	2.14397	1.8808	3.93493	5.18887	4.09672		-3.0449	-2.21592
Gapdh	-0.578694	0.60364	0.671653	0.443127	1.5254	0.784634		-0.921758	-0.112981
Gbp4	1.50392	2.82699	2.3576	0.460181	1.86709	0.716882		0.9599	1.64072
Glrx	-0.178984	0.922418	1.00571	1.86877	3.09501	2.00297		-2.1726	-0.997253
Gzmb	3.27989	4.5248	4.33578	1.03352	2.29038	1.24042		2.23443	3.09536
Hifa	0.552109	1.86221	1.3368	1.28452	2.58767	1.48682		-0.72546	-0.150028
Hk3	0.362574	1.69524	0.537031	1.92195	2.87983	1.94746		-1.18459	-1.41043
Hmox1	-0.466228	0.691041	0.874923	1.52007	2.8436	1.66113		-2.15256	-0.786204
Ibsp	1.72439	2.75564	2.89008	6.61238	7.20935	6.64222		-4.45371	-3.75214
Icam1	2.06776	3.42736	2.52008	2.40287	3.92097	2.70772		-0.493606	-0.187641
Ifit1	2.60628	3.81877	4.00632	0.202221	1.51481	0.630473		2.30396	3.37584
Ifng	5.68562	7.09454	6.93032	1.58168	2.62383	2.21199		4.47071	4.71834
Igtp	0.743419	2.0355	1.98686	0.476574	1.7035	0.808507		0.332003	1.17835
Il12	1.91328	3.37935	1.5322	-0.195827	1.16285	-0.271887		2.2165	1.80409
Il18	0.27959	1.66134	0.892165	-0.0732614	1.40596	0.147387		0.255376	0.744778
Il1b	2.02785	3.49993	3.12908	2.27055	3.59298	2.40066		-0.0930519	0.728422
Il1rn	1.72598	2.80129	2.85041	3.30024	4.48178	3.37183		-1.68049	-0.521424
Il4ra	0.542191	1.88566	1.03663	0.911005	2.10005	1.10008		-0.214388	-0.0634515
Il6	2.59254	3.74264	3.74145	5.34844	7.24163	5.5925		-3.49899	-1.85105
Irf7	1.57574	2.84697	2.8101	0.426998	1.6903	0.693233		1.15667	2.11686
Isg15	1.07925	2.25604	2.51629	0.442925	1.84611	0.792336		0.409928	1.72395
Itgam	-0.230339	1.07309	0.298826	0.677701	1.89292	0.830246		-0.819833	-0.53142
Jak1	-0.385985	0.971632	0.482242	-0.391616	0.8767	-0.224056		0.0949321	0.706297
Jak2	0.00454594	1.39396	0.838915	-0.0900833	1.15021	0.150788		0.243747	0.688127
Jun	0.67729	1.89906	1.67665	1.22698	2.45983	1.47907		-0.560769	0.197579
Lcn2	3.13419	4.17947	4.05678	4.2247	5.05814	4.32956		-0.878669	-0.272786
Lrg1	-0.366628	0.655758	0.867821	2.94762	3.85667	2.98467		-3.20091	-2.11684
Ltf	3.49149	4.57397	4.34741	3.52449	4.33	3.60359		0.243968	0.743822
Mapk1	-0.58753	0.738665	0.382749	-0.567714	0.690136	-0.396783		0.0485291	0.779532
Mmp14	2.62424	3.9038	3.96323	2.7943	4.34831	3.2784		-0.444511	0.684824
Mmp8	0.178491	1.17979	0.997194	3.69321	4.46708	3.76332		-3.28729	-2.76613
Mmp9	-0.820342	0.274439	-0.196299	1.9248	2.81516	1.92776		-2.54072	-2.12405
Mpo	3.36393	4.51244	4.36738	1.84772	2.74635	1.94432		1.76609	2.42307
Mrc1	-0.554421	0.752936	0.889427	0.569728	2.20215	0.684267		-1.44921	0.20516
Mt2	4.37741	5.64341	5.66036	5.47583	7.39197	5.83084		-1.74856	-0.170483
MT-Co1	-0.74191	0.448162	0.528734	-0.697083	0.763102	-0.329677		-0.314939	0.858411
Mtor	0.242214	1.67161	0.376842	-0.675973	0.745587	-0.458009		0.926026	0.834851
Mx2	2.94161	4.29226	3.97154	0.577327	1.94925	0.857461		2.34301	3.11408
Myc	1.88371	3.27336	2.66553	-0.1459	1.40115	0.242777		1.8722	2.42275
Myd88	0.116996	1.38775	0.909569	0.647051	1.83533	0.734263		-0.447577	0.175307
Ncf4	0.310203	1.66418	0.417765	1.7315	2.77765	1.84037		-1.11347	-1.42261
Nfkb1	0.277282	1.65572	0.830902	0.86121	2.18309	1.10262		-0.527373	-0.271714
Ngp	3.93486	5.07515	4.783	1.92674	2.86005	2.00339		2.2151	2.77961
Nos2	6.74867	7.58707	7.94352	2.9279	4.01819	3.57402		3.56888	4.3695
Oas1a	1.39077	2.58118	2.76056	0.656688	1.99783	0.812076		0.58335	1.94848
Olfm4	1.62883	2.62232	2.62621	3.9777	4.67476	3.90449		-2.05245	-1.27829
Padi4	0.201369	1.27982	1.00136	0.200215	1.20646	0.485032		0.0733586	0.516331
Pkm	-0.553438	0.64323	0.700078	0.484984	1.54007	0.64458		-0.896841	0.0554973
Ppib	-0.919805	0.369239	0.215643	-0.489636	0.862482	-0.190301		-0.493242	0.405943
Ptx3	2.86121	4.24833	4.20702	5.71326	7.28627	6.26315		-3.03794	-2.05613
Rigi (Ddx58)	1.03912	2.32526	2.01193	1.23699	2.58412	1.31529		-0.258866	0.696639
Rtn	-1.49476	0.0269697	-0.736908	2.0536	3.00615	2.08305		-2.97918	-2.81996
S100a9	0.530978	1.54755	1.53016	1.55841	2.49553	1.62006		-0.94798	-0.089902
Saa3	3.01428	4.20393	4.42798	9.02637	10.0085	9.10119		-5.80457	-4.67321
Serpine1	2.57389	3.98483	4.36483	7.48125	8.98793	7.87559		-5.00309	-3.51075
Slc11a1	0.0165904	1.35827	0.287872	1.38585	2.52355	1.4893		-1.16528	-1.20142
Slc11a2	0.407163	1.85888	0.834369	-0.0416595	1.23875	0.471622		0.620126	0.362748
Slpi	-0.133324	1.14296	1.17072	5.56537	6.41543	5.65314		-5.27247	-4.48242
Socs1	2.98129	4.26193	4.16866	3.29212	4.54411	3.50617		-0.282181	0.662488
Socs3	1.97281	3.22743	2.31453	2.68451	3.86862	2.85379		-0.641191	-0.539258
Sod2	1.01477	2.18405	2.07626	2.49475	3.55093	2.6011		-1.36688	-0.524834
Stat1	0.00973728	1.20893	1.26281	0.210297	1.43654	0.431041		-0.227607	0.831767
Stat2	1.14964	2.4708	1.89013	0.536099	1.76826	0.681648		0.70254	1.20849
Stat4	0.262993	1.68054	0.70583	-0.699726	0.528041	-0.524099		1.1525	1.22993
Sting	-0.205639	1.22212	-0.0451159	0.43872	1.6184	0.566245		-0.39628	-0.611361
Tgfb1	-0.396337	0.867788	0.773537	0.814174	1.95562	1.00711		-1.08783	-0.233568
Timp1	4.44365	5.62709	5.50443	3.14868	4.31216	3.37649		1.31493	2.12794
Tlr1	-0.387096	1.03473	-0.225051	0.610882	1.82048	0.705293		-0.785746	-0.930345
Tlr2	1.3629	2.61036	1.73133	1.32256	2.61911	1.46283		-0.00875094	0.2685
Tlr4	-1.01352	0.0732208	0.214312	1.27278	2.34388	1.30165		-2.27066	-1.08734
Tnf	1.17577	2.50571	1.89683	1.51222	2.47117	1.47666		0.0345431	0.420163
Tnfrsf1a	-0.867839	0.336655	0.0909605	0.706029	1.78122	0.797469		-1.44456	-0.706509
Tnfrsf9	4.08843	5.42429	5.25426	1.20511	2.24523	1.50928		3.17907	3.74498
Tyk2	0.519757	1.96021	0.478851	0.10794	1.31503	0.275793		0.645186	0.203058
